# Boolean Network Modeling Identifies Cognitive Resilience in the First Murine Model of Asymptomatic Alzheimer’s Disease

**DOI:** 10.1101/2025.06.11.659207

**Authors:** Suborno Jati, Sahar Taheri, Satadeepa Kal, Subhash C. Sinha, Brian P. Head, Sushil K. Mahata, Debashis Sahoo

**Author notes:** Senior corresponding authors: Debashis Sahoo, Ph.D.; Associate Professor, Department of Pediatrics, University of California San Diego; 9500 Gilman Drive, MC 0703, Israni Biomedical Research Facility Room No 2119; La Jolla, CA 92093-0703., Sushil K. Mahata, Ph.D.; Metabolic Physiology & Ultrastructural Biology Laboratory; Department of Medicine; University of California, San Diego (0732); 9500 Gilman Drive; La Jolla, CA 92093-0732. Equal contribution (Suborno Jati, Sahar Taheri).

## Abstract

Alzheimer’s disease (AD) is a progressive neurodegenerative disorder defined by amyloid beta (Aβ) plaques and neurofibrillary tangles (NFTs), yet approximately 20–30% of aged individuals exhibit these hallmark lesions without developing cognitive impairment—a clinically silent condition termed asymptomatic AD (AsymAD). The molecular basis of this cognitive resilience remains poorly understood due to a lack of mechanistic models. Here, we integrate systems-level Boolean network modeling with *in vivo* validation to define the transcriptomic logic of AsymAD and uncover a novel preclinical model. Using Boolean implication networks trained on large-scale human cortical RNA-seq datasets, we identified a robust and invariant AD gene signature that accurately stratifies disease states across independent datasets. Application of this signature to Chromogranin A– deficient PS19 mice (CgA-KO/PS19) revealed a unique resilience phenotype: male mice developed AD-like molecular and neuropathological profiles in the pre-frontal cortex yet retained intact learning and memory. Female CgA-KO/PS19 mice displayed even greater protection, including reduced Tau phosphorylation and preserved synaptic ultrastructure. These findings establish the first validated murine model of AsymAD and identify CgA as a modifiable node linking neuroendocrine signaling, Tauopathy, and cognitive preservation. This work provides a scalable platform to probe sex-specific resilience, uncover early-stage biomarkers, and accelerate preventive therapeutic development in AD.
