## Supplemental data 1 for "Boolean Network Modeling Identifies Cognitive Resilience in the First Murine Model of Asymptomatic Alzheimer’s Disease"

### Sheet: datasets
GSEID	nHC	nAD	Series	Condition	Type
GSE125583	70	219	GSE125583	GSE125583-fusiform gyrus	Training
GSE15222	187	176	GSE15222	GSE15222-cortical	Training
GSE118553	23	40	GSE118553	GSE118553-Frontal_Cortex	Training
GSE118553	31	52	GSE118553	GSE118553-Temporal_Cortex	Validation
GSE118553	23	40	GSE118553	GSE118553-Frontal_Cortex	Validation
GSE5281	74	87	GSE5281	GSE5281-all	Validation
GSE5281	13	10	GSE5281	GSE5281-HIP	Validation
GSE84422	28	34	GSE84422	GSE84422-all	Validation
GSE84422	15	17	GSE84422	GSE84422-Amygdala	Validation
GSE84422	13	17	GSE84422	GSE84422-Nucleus Accumbens	Validation
GSE84422	214	328	GSE84422	GSE84422-all	Validation
GSE84422	14	20	GSE84422	GSE84422-Middle Temporal Gyrus	Validation
GSE84422	14	22	GSE84422	GSE84422-Superior Temporal Gyrus	Validation
GSE48350	137	116	GSE48350	GSE48350-all	Validation
GSE106241	6	54	GSE106241	GSE106241-Braak 0 vs	Validation
GSE106241	28	32	GSE106241	GSE106241-Braak 0-2 vs	Validation
GSE110298	12	11	GSE110298	GSE110298-Activity	Validation
GSE125050	12	7	GSE125050	GSE125050-astrocyte	Validation
GSE125050	21	21	GSE125050	GSE125050-neuron	Validation
GSE95587	33	84	GSE95587	GSE95587-fusiform gyrus	Validation
GSE131617	39	57	GSE131617	GSE131617-ADC	Validation
GSE122063	44	56	GSE122063	GSE122063-ADC	Validation
GSE150696	9	9	GSE150696	GSE150696-BA9	Validation
GSE4757	10	10	GSE4757	GSE4757-EC	Validation
GSE28146	8	22	GSE28146	GSE28146-HIP	Validation
GSE159699	10	12	GSE159699	GSE159699-HIP	Validation
GSE26927	4	5	GSE26927	GSE26927-EC	Validation
GSE157827	9	12	GSE157827	GSE157827-PFC	Validation
GSE138852	3	3	GSE138852	GSE138852-oligo	Validation
GSE138852	3	3	GSE138852	GSE138852-astro	Validation
GSE138852	3	3	GSE138852	GSE138852-OPC	Validation
GSE138852	3	3	GSE138852	GSE138852-neuron	Validation
GSE138852	3	3	GSE138852	GSE138852-mg	Validation
GPL570	154	104	GPL570	Pooled-no ADC	Validation
GPL570	194	88	GPL570	Pooled-ADC	Validation
GSE104687	49	41	GSE104687	GSE104687-TCx	Validation
GSE104687	46	37	GSE104687	GSE104687-PCx	Validation
GSE104687	50	36	GSE104687	GSE104687-HIP	Validation
GSE44772	129	101	GSE44772	GSE44772 GSE44770-PFC	Validation
